# Single nucleus RNA sequencing reveals glial cell type-specific responses to ischemic stroke

**DOI:** 10.1101/2023.12.26.573302

**Authors:** Daniel Bormann, Michael Knoflach, Emilia Poreba, Christian J. Riedl, Giulia Testa, Cyrille Orset, Anthony Levilly, Andreá Cottereau, Philipp Jauk, Simon Hametner, Bahar Golabi, Dragan Copic, Katharina Klas, Martin Direder, Hannes Kühtreiber, Melanie Salek, Stephanie zur Nedden, Gabriele Baier-Bitterlich, Stefan Kiechl, Carmen Haider, Verena Endmayr, Romana Höftberger, Hendrik J. Ankersmit, Michael Mildner

## Abstract

Reactive neuroglia critically shape the brain’s response to ischemic stroke. However, their phenotypic heterogeneity impedes a holistic understanding of the cellular composition and microenvironment of the early ischemic lesion. Here we generated a single cell resolution transcriptomics dataset of the injured brain during the acute recovery from permanent middle cerebral artery occlusion. This approach unveiled infarction and subtype specific molecular signatures in oligodendrocyte lineage cells and astrocytes, which ranged among the most transcriptionally perturbed cell types in our dataset. Specifically, we characterized and compared infarction restricted proliferating oligodendrocyte precursor cells (OPCs), mature oligodendrocytes and heterogeneous reactive astrocyte populations. Our analyses unveiled unexpected commonalities in the transcriptional response of oligodendrocyte lineage cells and astrocytes to ischemic injury. Moreover, OPCs and reactive astrocytes were involved in a shared immuno-glial cross talk with stroke specific myeloid cells. *In situ,* osteopontin positive myeloid cells accumulated in close proximity to proliferating OPCs and reactive astrocytes, which expressed the osteopontin receptor CD44, within the perilesional zone specifically. *In vitro,* osteopontin increased the migratory capacity of OPCs. Collectively, our study highlights molecular cross talk events which might govern the cellular composition and microenvironment of infarcted brain tissue in the early stages of recovery.
