## Supplementary material for "Single nucleus RNA sequencing reveals glial cell type-specific responses to ischemic stroke": Suppl.data.file.1

### Sheet: Gene_sets
	CELL CYCLE SCORES		MYELOID CELL SCORES										OLIGODENDROCYTE LINEAGE CELL SCORES							ASTROCYTE SCORES
Gene set	S-signature	G2M-signature	SAMC	DAM	DIM	ATM	MS_MG_foamy	MS_MG_iron	MS_MG_APC	MS_MG_activated	MS_MG_chronic	MS_phagocyte	DAO_shared_UP	DAO_1_UP	DAO_2_UP	DAO_IFN_UP	DAO_shared_DOWN	DAO_1_DOWN	DAO_2_DOWN	Pan reactive	A1	A2	DAA	MS_AC_reactive_1,5	AIMS	MS_AC_4
Reference	Tirosh et al. (2016)	Tirosh et al. (2016)	Beuker et al. (2022)	Silvin et al. (2022)	Silvin et al. (2022)	Hammond et al. (2019)	Absinta et al. (2021)	Absinta et al. (2021)	Schirmer et al. (2019)	Schirmer et al. (2019)	Schirmer et al. (2019)	Schirmer et al. (2019)	Pandey et al. (2022)	Pandey et al. (2022)	Pandey et al. (2022)	Pandey et al. (2022)	Pandey et al. (2022)	Pandey et al. (2022)	Pandey et al. (2022)	Zamanian et al. (2012), Liddelow et al. (2017)			Habib et al. (2020)	Absinta et al. (2021)	Absinta et al. (2021)	Absinta et al. (2021)
	Mcm5	Hmgb2l1	Spp1	Dkk2	Atf3	Spp1	Cpm	Aif1	Hck	Rpl13	Pde3b	Tcf12	Syt4	Ppl	Cdkn1a	Igtp	Smtnl2	Col2a1	Acy3	Lcn2	RT1-S3	Clcf1	AABR07044383.1	Nampt	AABR07060872.1	Cfap299
	Pcna	Cdk1	Fabp5	Fabp5	Btg2	Gpnmb	Gpnmb	Apoc1	Zfp36l1	Ftl1	Chn2	Shtn1	Tagln2	Sema4f	Egr2	Irf7	Begain	Col9a1	Gamt	Steap4	Serping1	Tgm1	Abca1	Plod2	Vim	Dnah9
	Tyms	Nusap1	Gpnmb	RGD1560394	Ccl4	Igf1	Gldn	Apoe	Bmp2k	Rplp1	Cpvl	Dock10	Slc66a3	Itpripl2	Ccnd1	Psmb8	Plin3	Phldb2	Itgad	S1pr3	RT1-A2	Ptx3	Add3	Hsph1	Apoe	Agbl1
	Fen1	Ube2c	Ctsb	Gpnmb	Ctss	Lgals3	Mafb	Apoo	Etv6	Tpt1	Usp15	Zeb2	Rasip1	Klk9	Gdf15	RT1-S3	Cbs	Bricd5	Itih3	Timp1	RT1-A1	S100a10	Aebp1	Tpst1	Clu	Spag17
	Mcm2	Birc5	Ctsl	Igf1	Dusp1	Fabp5	Ptprg	Atp5f1e	Lyn	Rps24	Fam13a	AABR07028769.1	Cd44	Strip2	Igf2bp2	RT1-CE1	Agmo	Trim7	Cldn14	Hspb1	RT1-CE16	Sphk1	Agt	Ell2	Cst3	Dnah11
	Mcm4	Tpx2	Lgals3	Itgax	Egr1	Cd9	Nhsl1	Baiap2l1	Psap	Rplp2	Slc25a37	Mbp	Scn1b	Adamtsl3	Tnfrsf12a	RT1-CE11	Kdr	Il11	Klhdc8a	Cxcl10	AABR07044383.1	Cd109	Aldoc	Trio	Ftl1	Dcdc1
	Rrm1	Top2a	Lpl	Mamdc2	Fos	Lpl	Mitf	C1qa	B2m	Rps20	Rps6ka3	Tmtc2	Socs3	Fosl2	Bmp5	RT1-CE2	Paqr6	Rab37	Lcat	Cd44	ENSRNOG00000069480	Ptgs2	Angpt1	Arid5b	Caps	Ttc6
	Ung	Ndc80	Fth1	Spp1	Icam1	Ctsl	Lpl	C1qb	Apoe	Rpl37a-ps12	Prkag2	Slc44a1	Ier5l	Mgst1	Map3k20	RT1-CE16	Dab1	Wnt5b	Adamtsl4	Osmr	RT1-CE14	Emp1	Aplp2	Abca1	Actb	Adgb
	Gins2	AC112018.1	Cd63		Ier2	Lgals1	Npl	C1qc	RT1-Da	Tyrobp	Runx2	Ctna3	Cebpb	Hmgcll1	Fosb	RT1-CE14	Rapgef5	Prtg	Rasal1	Cp	Ggta1	Slc10a6	Apoe	Zfyve28	Cd81	Ttc29
	Mcm6	Nuf2	Ctsd		Ier5	Apoe	Apoe	Cd14	Cd74	Rps19	Epb41l3	Cldn11	Vim	Bace2	Klf4	Eif2ak2	Grik1	Flrt3		Serpina3n	LOC100910979	Tm4sf1	Aqp4	Serpinh1	Itm2c	Cfap43
	Cdca7	Cks1b			Il1a	Anxa5	Spp1	Cd74	Ctsb	LOC120095326	Rnf149	Plp1	Sox4	Il3ra	Egr3	Rtp4	Deptor	Fam107a		Aspg	Gbp2	B3gnt5	Arhgap6	Gpr158	Srp14	Dnah6
	Dtl	Mki67			Il1b	Syngr1	Susd1	Cd81	Spp1	AABR07029741.3	Srgn	St18	Gadd45g	Hspb8	Psrc1	Bst2	Prim2	Spef2		Vim	Fbln5	Cd14	Arhgef4	Hsp90aa1	Cebpd	Eya4
	Prim1	Cenpf			Itga6	Gpx3	Tprg1	Cox7c	Pik3r5	Tmsb10	Acsl1	Rnf220	Trib1	Piezo2	Egr1	Ifi27l2b	Ldhb			Gfap	Ugt1a1		Aspg	Samd4a	S100b	Nek10
	Uhrf1	Tacc3			Jun	Cd63	Atg7	Eef1a1	Tbc1d22a	C1qb	Sat1	Tmem144	Gadd45b	Grik3	Fos	Irgm	Plekhh2				Fkbp5		Atp1a1	Cnn3	Zfp36l2	Zbbx
	Hells	Pimreg			Junb	Pld3	Zfp804a	Eef1b2	Maml2	Gpx1	Rapgef1	Pde4b	Btbd16	Fam124a	Trib3	Eif2ak2	Aif1l				Psmb8		Atp1b2	Actn1	Agt	Cfap54
	Rfc2	Smc4			Klf6	RGD1560394	Kcnma1	Eif1	Bnc2	Cd14	Msr1	Man2a1	Cmtm3	Cdkn2a	Ddit4l	Irf1	Shroom1				Srgn		Atp6ap2	Arhgef3	ENSRNOG00000070725	Ulk4
	Rpa2	ENSRNOG00000055111			Tnf	Ctsb	Astn2	Fau	Gab2	C1qa	Ell2	Erbin	Eno2	Myof	Fgf7	Ifi35	Paqr7				Amigo2		Atp6v0e1	Nod1	Sparc	Tmem232
	Nasp	Ckap2l			Zfp36	Ftl1	Pla2g7	Fth1	Fmn1	C1qc	Tfec	Fryl	Cebpd	Rgl1	Maff	Tap2	Nppc						B2m	Entrep1	Gapdh	Ccser1
	Rad51ap1	Ckap2			Cd83	Plin2	Abca1	Ftl1	Slc1a3	Laptm5	Stx7	Qk	Inpp4a	Igf1	Junb	Zc3hav1	Bmp2						Bcap31	Spock1	Ckb	Dnah12
	Gmnn	Aurkb			Fosb	Lyz2	Samd4a	Gapdh	Rbm47		Zfand3	Nckap5	Pcdh7	Masp1	Ier2	Stat4	Enpp6						C1qa	Acsl3	Tubb2b	RGD1560883
	Wdr76	Bub1			Cd14	Ccl9	C1qb	RT1-Ha	Fndc3b			Pld1	Zfp703	Tram2	Myc	Parp12	Selenop						C4a	Bcl6	H3f3b	Dnah7
	Slbp	Kif11			Fth1	Anxa2	Fnip2	RT1-Da	Cpm				Crlf2	Sdc1	Rrad	B2m	AC097845.1						C4b	Bag3	Eef1a1	Spata17
	Ccne2	Anp32e			Nfkbia	Lilrb4	A2m	Mecom	Dpyd				Tent5a	Col27a1	Lrrfip1	Herc6	Slc25a27						Cacna2d3	Dgkd	Eif1	Ccdc30
	Ubr7	Tubb4b			Nfkbiz	Csf1	Apoc1	Naca	Frmd4b				Tma16	Dgka	Btg2	Zc3hav1	Ndrg2						Cacnb2	Dnajb1	Gfap	Spef2
	Msh2	Gtse1				Pkm	Spire1	Nbeal1	Atg7				Cotl1	Cpq	Pycr1	Fxyd5	Tln2						Cadps	Hspd1	Tsc22d4	Hydin
	Rad51	Kif20b				Ccl6	Pparg	Ooep					Kcnip3	Sdc2	Eda2r	Irf9	Slc34a3						Cav2	LOC103694176	Csrp1	Ccdc60
	Rrm2	Hjurp					Nupr1	Plekha7					Chchd10	Smad3	ENSRNOG00000069024	ENSRNOG00000069480	Creg2						Cd151	Gbe1	Psap	Cfap44
	Cdc45	Cdca3					Trhde	Rack1					AABR07007068.1	Oaf	Sertad1	Psmb10	Serpinb1a						Cd63	Gpn1	Tmsb4x	Spag6
	Cdc6	Cdc20					Dennd4c	Tmsb10					Ltbr	Htatip2	Trim47	Shisa5	S100b						Cd81	Lpp	Fth1	Spag6l
	Exo1	Ttk					Lipa	LOC120095326					Cntn1	Slc39a14	Tub	Trim56	Plagl1						Cd9	Baalc	Pbp2	Armc3
	Tipinl1	Cdc25c					Bnc2	AABR07029741.3					Tsc22d1	Cast	Btc	Atp8a2	Asphd1						Cebpb	Fgfr1	Itm2b	Shank2
	Dscc1	Kif2c					Serpine1	Tuba1b					Aebp1	Sox9	Ppp1r15a	Psme1	Depdc7						Chi3l1	Hspa9	Rpl41	RGD1562029
	Blm	Rangap1					Cd81	Tuba1c					Lmo4	S100a4	Zfp36	Psme1-ps1	B3galnt1						Chl1	Man1c1	RGD1565131	Ccdc146
	Casp8ap2	Ncapd2					Slc18b1	Txnrd1					Ypel4	Cav2	Aen	Fxyd1	BC024139						Chst2	Il1r1	B2m	Lrriq1
	Usp1	Dlgap5						Kxd1					Nfil3	Kif22	Sesn2	Ifit2	Pdlim1						Ckb	Slc39a14	Fbxo2	Tsga10
	Clspn	Cdca2						Ubc					Gfap	Stard10	Pid1	Tspo	Klhl4						Cldnd1	Fn1	Prdx1	Dnah5
	Pola1	Cdca8						Uqcrb					Marcks	Jcad	Atf5	Trex1	Asah2						Clic1	Cadps	Gja1	Cfap157
	Chaf1b	Ect2						AABR07018627.1					Bfsp2	Abca5	Hspa1a	Pcgf5	Tmem81						Clu	Ugcg	Rpl13	Dnai1
	Brip1	Kif23						Ybx1					Uap1l1	Farp1	Ddit3	Mitd1	Anln						Cnn3	Otud7b	Aqp1	Nek5
	E2f8	Hmmr											Rel	Nol3	Ccng1	Idnk	Cyp27a1						Cpe	Gbp2	Calm1	Fgf14
		Aurka											Cd151	Sel1l3	Mid2	Myd88	Lrrn3						Cpne8	Galnt2	Id4	Cfap46
		Psrc1											Nceh1	Fam13c	Txnip	Tubb3	Per3						Csmd1	Sms	Metrn	Dnaaf1
		Anln											Plpp3	Ttr	Xylt1	Rnf31	Fam117a						Cst3	Tubb6	Aqp4	Efcab6
		AABR07021955.1											Amotl1	Tmem210	Nradd		Acad10						Ctnnbip1	Hspb1	Tmbim6	AABR07054096.1
		Ckap5											Hsf4	Acot11	Col5a3		Tmem117						Ctsb	Grk5	Hspa1a	Sdk1
		Cenpe											Ephb2	Prkce	Mybl1		Pla2g4a						Ctsd	Hif1a	Hspa5	Csmd3
		Ctcf											Fam89a	S100a6			Slc1a3						Ctsl	Erbin	Gabarapl3	Dnah3
		Nek2l1											Rgs20	Ust			Folh1						Dapk1	Pcsk5	Gabarapl2	Cfap221
		G2e3											Gadd45a	Gpd1			Ppp1r1b						Dbi	Ldlr	S100a6	Slit3
		Gas2l3											Tmem202				Aven						Ddr1	Slc7a5	Pea15	Nek11
		Cbx5											Tubb6				Clic5						Degs1	Apc	Marcks	Pacrg
		Cenpa											Cntf				Fam210b						Dgki	Clk1	Ubc	Dnah10
													Midn				Casq1						Dhrs1	Pfkp	Cpe	Ppp1r42
													RT1-Bb				Cds1						Dst	Ano6	Rhob	Cfap52
													RGD1562726				Rasl12						Efcab14	Cpne8	Cryab	Vwa3a
													Bbc3				Msrb2						Enox1	Pnpla8	Jund	Lrguk
													Fchsd2				Serpind1						Enpp5	Actn2	Ifitm3	Map3k19
													Mmgt2				Slc25a42						ENSRNOG00000069480	Sytl2	Rps15	Nrg4
													Phlda1				Cntn3						Epdr1	Pxdn	Hspa1b	Rsph1
													Ier3				Spata13						Ezr	Tpm4	Rpl19	Efhc2
													Adamts1				Epb41l4a						Fabp7	Fos	Enho	Lrrc9
													Arrdc4				Cyp39a1						Fbxo2	AABR07028902.1	Srp9	Slit2
													Sgms2				Rab33a						Fos	Nav2	LOC100362738	Grin2a
													Nupr1				Pdgfc						Fth1	Btaf1	Pkm	Fank1
													Plx1				Gsn						Ftl1	Ppp1r15a	Cfl1	Tekt1
													ENSRNOG00000031167				Slc45a3						Fxyd1	Tiparp	Serf2	Strbp
													ENSRNOG00000027040				Ccnjl						Fxyd5	Bnip3-ps3	Ppp1r1b	Ror2
													Fzd8				Tspan9						Gadd45g	Aebp1	Tuba1b	Cfap69
													Pou6f1				Coro2b						Gfap	Tex2	Hspa8	Cep126
													Irf2bpl				Dcdc2						Ggta1	Ubash3b	Fam107a	Sorbs2
													Cfap126				Adgrg2						Glis3	Fas	Glul	Fhad1
													Gpr84				Gipr						Gm2a	Tsc22d2	Rps19	Ropn1l
													Plaur				Gjc2						Gna13	Prkd1	Ubb	Ttc34
													Per1				Mpp2						Gnai2	Myof	Irf2bp2	Nell2
													Ece1				Sgk2						Gpm6b	Pdk3	Ddit4	Cntn3
													Hivep2				AABR07071482.1						Gpr37l1	P4ha2	Eno1	Ube3d
													Tnfsf9				Gnb4						Gpx4	Bach2	Nupr1	Cfap73
													Apoc1				Gpr62						Grik2	Stk40	Sspn	Daw1
													Gpc1				Plp1						Grm5	Sh3pxd2a	S100a10	Iqgap2
													Tiparp				Ifit2						Gsn	Dpysl3	Tsc22d1	Syne1
													Hyal1				Abtb2						Gstm1	Cd44	Rpl18	Cmss1
													Ttpal				Hivep3						Hivep2	Npc1	Sod1	Dpp6
													Renbp				Enpp1						Hmgcll1	Myo1e	Rps9
													Faap20				Fhdc1						Hnrnpk	Mxd1	Rpl10
													Kif5a				Sqor						Hopx	Slc2a3	Saraf
													Fmn1				Sowaha						Hsd17b12	Gadd45a	Ddr1
													Spsb2				Arl4d						Hsd17b4	Wwc1	Tpt1
													Dct										Hspa2	Rab7a	Jun
													Inpp5d										Hspa5	Pgk1	Ptma
													Sat1										Id1	Vegfa	Rpl28
													Lhfpl2										Id2	Hk2	Igfbp7
													Steap3										Id3	RGD1562462	Pmp2
													Col13a1										Id4	ENSRNOG00000069878	Sparcl1
													Plvap										Idh2	Ddr2	Sox9
													Col6a2										Ifitm3	Irs2	Txnip
													Emp3										Igfbp5	P4ha1	Id3
													Bcl3										Itgb8	Rasgef1b	Pbxip1
													Runx1										Itm2b	Slc26a3	Anxa1
													Snx10										Itm2c	Lingo1	Ttyh1
													Tnfrsf1a										Junb		Txnrd1
													Tspan4										Jund
													Parp3										Kcnip4
													Chl1										Kcnj3
													Anxa2										Kif1a
													Kit										Lamp1
													Lgals3										Lamp2
													Klk8										Laptm4a
													Flnc										Lgals1
													Slc9a3r2										Lgals3bp
													Tmem176a										Lgmn
													Lgi4										LOC100362216
													Cacng5										LOC691995
													Rhoj										Lxn
													Pros1										Lysmd2
													Stx3										Man1a1
													Tmem176b										Matn4
													Ang2										Mfap3l
													Klk6										Mgst1
													Klhl32										Mlc1
													Rab3b										Mmp16
													Kirrel3										Mt1
													S100a10										Naaladl2
													Man1a1										Nav2
													Serp2										Ncam2
													Ssbp4										Ndufv3
													Rras2										Nfe2l2
													Cd74										Nfkbia
													Pfkfb4										Nkain2
													Hmox1										Npc2
													Fgfrl1										Nrg1
													Cela1										Nrg2
													Sbno2										Ntrk2
													C4a										Osmr
													C4b										Pard3b
													Kcnma1										Pdgfd
													Nrtn										Pdia4
													Dlk2										Pdlim4
													Aldh1l2										Pdpn
													Ptprs										Pdzd2
													Atf3										Pfkp
													Nfkbiz										Pkp4
													Id3										Plce1
													Tubb2a										Plxdc2
													Arid5a										Ppib
													Mafk										Ppp2ca
																							Prdx1
																							Prdx6
																							Prkca
																							Prune2
																							Psap
																							Rab18
																							Rap1b
																							Rassf8
																							Rcn2
																							Reep5
																							Rhob
																							Rida
																							RT1-A1
																							RT1-A2
																							RT1-CE14
																							RT1-CE16
																							S100a1
																							S100a10
																							S100a16
																							S100a6
																							S100b
																							S1pr3
																							Samd4a
																							Saraf
																							Sbno2
																							Scarb2
																							Scd2
																							Scg3
																							Sdc4
																							Sema6d
																							Serpina3n
																							Serpinf1
																							Serping1
																							Sgcd
																							Shisa5
																							Shisa6
																							Slc14a1
																							Slc16a1
																							Slc20a1
																							Slc35f1
																							Slc38a1
																							Slc39a14
																							Slc3a2
																							Smpdl3a
																							Sorbs1
																							Sorbs2
																							Sox2
																							Sox9
																							Sparc
																							Spcs2
																							Srebf1
																							Stat3
																							Sulf1
																							Sulf2
																							Synpo2
																							Syt11
																							Tagln3
																							Tgoln2
																							Thbs4
																							Tm9sf3
																							Tmbim6
																							Tmco1
																							Tmem100
																							Tmem176a
																							Tmem176b
																							Tmem47
																							Tmem59
																							Tprg1l
																							Tsc22d4
																							Tspan3
																							Tspan4
																							Tst
																							Tuba1a
																							Tubb2a
																							Tubb2b
																							Ubc
																							Ube2e2
																							Uqcrc2
																							Usp24
																							Usp53
																							Vim
																							Vwa1
																							Zfp706
			Spp2	Dkk3	Atf4	Spp2	Cpm	Aif2	Hck	Rpl14	Pde3b	Tcf13	Syt5	Ppl	Cdkn1a	Igtp	Smtnl3	Col2a2	Acy4	Lcn3	RT1-S4	Clcf2	AABR07044383.2	Nampt	AABR07060872.2	Cfap300
			Fabp5	Fabp5	Btg3	Gpnmb	Gpnmb	Apoc2	Zfp36l2	Ftl2	Chn3	Shtn2	Tagln3	Sema4f	Egr3	Irf8	Begain	Col9a2	Gamt	Steap5	Serping2	Tgm2	Abca2	Plod3	Vim	Dnah10
			Gpnmb	RGD1560395	Ccl5	Igf2	Gldn	Apoe	Bmp2k	Rplp2	Cpvl	Dock11	Slc66a4	Itpripl3	Ccnd2	Psmb9	Plin4	Phldb3	Itgad	S1pr4	RT1-A0	Ptx4	Add4	Hsph2	Apoe	Agbl2
			Ctsb	Gpnmb	Ctss	Lgals4	Mafb	Apoo	Etv7	Tpt2	Usp16	Zeb3	Rasip2	Klk10	Gdf16	RT1-S4	Cbs	Bricd6	Itih4	Timp2	RT1-A1	S100a11	Aebp2	Tpst2	Clu	Spag18
			Ctsl	Igf2	Dusp2	Fabp6	Ptprg	Atp5f1e	Lyn	Rps25	Fam13a	AABR07028769.2	Cd45	Strip3	Igf2bp3	RT1-CE1	Agmo	Trim8	Cldn15	Hspb2	RT1-CE17	Sphk2	Agt	Ell3	Cst4	Dnah12
			Lgals4	Itgax	Egr2	Cd10	Nhsl2	Baiap2l2	Psap	Rplp3	Slc25a38	Mbp	Scn1b	Adamtsl4	Tnfrsf12a	RT1-CE11	Kdr	Il12	Klhdc8a	Cxcl11	AABR07044383.2	Cd110	Aldoc	Trio	Ftl2	Dcdc2
			Lpl	Mamdc3	Fos	Lpl	Mitf	C1qa	B2m	Rps21	Rps6ka4	Tmtc3	Socs4	Fosl3	Bmp6	RT1-CE2	Paqr7	Rab38	Lcat	Cd45	ENSRNOG00000069481	Ptgs3	Angpt2	Arid5b	Caps	Ttc7
			Fth2	Spp2	Icam2	Ctsl	Lpl	C1qb	Apoe	Rpl37a-ps13	Prkag3	Slc44a2	Ier5l	Mgst2	Map3k21	RT1-CE16	Dab2	Wnt5b	Adamtsl5	Osmr	RT1-CE15	Emp2	Aplp3	Abca2	Actb	Adgb
			Cd64		Ier8	Lgals2	Npl	C1qc	RT1-Da	Tyrobp	Runx3	Ctna4	Cebpb	Hmgcll2	Fosb	RT1-CE14	Rapgef6	Prtg	Rasal2	Cp	Ggta2	Slc10a7	Apoe	Zfyve29	Cd82	Ttc30
			Ctsd		Ier11	Apoe	Apoe	Cd14	Cd74	Rps20	Epb41l4	Cldn12	Vim	Bace3	Klf5	Eif2ak3	Grik2	Flrt4		Serpina3n	LOC100910980	Tm4sf2	Aqp5	Serpinh2	Itm2c	Cfap44
					Il1a	Anxa6	Spp2	Cd74	Ctsb	LOC120095327	Rnf150	Plp2	Sox5	Il3ra	Egr4	Rtp5	Deptor	Fam107a		Aspg	Gbp3	B3gnt6	Arhgap7	Gpr159	Srp15	Dnah7
					Il1b	Syngr2	Susd2	Cd81	Spp2	AABR07029741.4	Srgn	St19	Gadd45g	Hspb9	Psrc2	Bst3	Prim3	Spef3		Vim	Fbln6	Cd15	Arhgef5	Hsp90aa2	Cebpd	Eya5
					Itga7	Gpx4	Tprg2	Cox7c	Pik3r6	Tmsb11	Acsl2	Rnf221	Trib2	Piezo3	Egr2	Ifi27l2b	Ldhb			Gfap	Ugt1a2		Aspg	Samd4a	S100b	Nek11
					Jul	Cd64	Atg8	Eef1a2	Tbc1d22a	C1qb	Sat2	Tmem145	Gadd45b	Grik4	Fos	Irgm	Plekhh3				Fkbp6		Atp1a2	Cnn4	Zfp36l3	Zbbx
					Junb	Pld4	Zfp804a	Eef1b3	Maml3	Gpx2	Rapgef2	Pde4b	Btbd17	Fam124a	Trib4	Eif2ak3	Aif1l				Psmb9		Atp1b3	Actn2	Agt	Cfap55
					Klf7	RGD1560395	Kcnma2	Eif2	Bnc3	Cd15	Msr2	Man2a2	Cmtm4	Cdkn2a	Ddit4l	Irf2	Shroom2				Srgn		Atp6ap3	Arhgef4	ENSRNOG00000070726	Ulk5
					Tnf	Ctsb	Astn3	Fau	Gab3	C1qa	Ell3	Erbin	Eno3	Myof	Fgf8	Ifi36	Paqr8				Amigo3		Atp6v0e2	Nod2	Sparc	Tmem233
					Zfp37	Ftl2	Pla2g8	Fth2	Fmn2	C1qc	Tfec	Fryl	Cebpd	Rgl2	Maff	Tap3	Nppc						B2m	Entrep2	Gapdh	Ccser2
					Cd84	Plin3	Abca2	Ftl2	Slc1a4	Laptm6	Stx8	Qk	Inpp4a	Igf2	Junb	Zc3hav2	Bmp3						Bcap32	Spock2	Ckb	Dnah13
					Fosb	Lyz3	Samd4a	Gapdh	Rbm48		Zfand4	Nckap6	Pcdh8	Masp2	Ier3	Stat5	Enpp7						C1qa	Acsl4	Tubb2b	RGD1560884
					Cd15	Ccl10	C1qb	RT1-Ha	Fndc3b			Pld2	Zfp704	Tram3	Myc	Parp13	Selenop						C4a	Bcl7	H3f3b	Dnah8
					Fth2	Anxa3	Fnip3	RT1-Da	Cpm				Crlf3	Sdc2	Rrad	B2m	AC097845.2						C4b	Bag4	Eef1a2	Spata18
					Nfkbia	Lilrb5	A2m	Mecom	Dpyd				Tent5a	Col27a2	Lrrfip2	Herc7	Slc25a28						Cacna2d4	Dgkd	Eif2	Ccdc31
					Nfkbiz	Csf2	Apoc2	Naca	Frmd4b				Tma17	Dgka	Btg3	Zc3hav2	Ndrg3						Cacnb3	Dnajb2	Gfap	Spef3
						Pkm	Spire2	Nbeal2	Atg8				Cotl2	Cpq	Pycr2	Fxyd6	Tln3						Cadps	Hspd2	Tsc22d5	Hydin
						Ccl7	Pparg	Ooep					Kcnip4	Sdc3	Eda2r	Irf10	Slc34a4						Cav3	LOC103694177	Csrp2	Ccdc61
							Nupr2	Plekha8					Chchd11	Smad4	ENSRNOG00000069024	ENSRNOG00000069480	Creg3						Cd151	Gbe2	Psap	Cfap45
							Trhde	Rack2					AABR07007068.2	Oaf	Sertad2	Psmb11	Serpinb1a						Cd63	Gpn2	Tmsb4x	Spag7
							Dennd4c	Tmsb11					Ltbr	Htatip3	Trim48	Shisa6	S100b						Cd81	Lpp	Fth2	Spag6l
							Lipa	LOC120095327					Cntn2	Slc39a15	Tub	Trim57	Plagl2						Cd9	Baalc	Pbp3	Armc4
							Bnc3	AABR07029741.4					Tsc22d2	Cast	Btc	Atp8a3	Asphd2						Cebpb	Fgfr2	Itm2b	Shank3
							Serpine2	Tuba1b					Aebp2	Sox10	Ppp1r15a	Psme2	Depdc8						Chi3l2	Hspa10	Rpl42	RGD1562030
							Cd82	Tuba1c					Lmo5	S100a5	Zfp37	Psme1-ps2	B3galnt2						Chl2	Man1c2	RGD1565132	Ccdc147
							Slc18b2	Txnrd2					Ypel5	Cav3	Aen	Fxyd2	BC024140						Chst3	Il1r2	B2m	Lrriq2
								Kxd2					Nfil4	Kif23	Sesn3	Ifit3	Pdlim2						Ckb	Slc39a15	Fbxo3	Tsga11
								Ubc					Gfap	Stard11	Pid2	Tspo	Klhl5						Cldnd2	Fn2	Prdx2	Dnah6
								Uqcrb					Marcks	Jcad	Atf6	Trex2	Asah3						Clic2	Cadps	Gja2	Cfap158
								AABR07018627.2					Bfsp3	Abca6	Hspa1a	Pcgf6	Tmem82						Clu	Ugcg	Rpl14	Dnai2
								Ybx2					Uap1l2	Farp2	Ddit4	Mitd2	Anln						Cnn4	Otud7b	Aqp2	Nek6
													Rel	Nol4	Ccng2	Idnk	Cyp27a2						Cpe	Gbp3	Calm2	Fgf15
													Cd152	Sel1l4	Mid3	Myd89	Lrrn4						Cpne9	Galnt3	Id5	Cfap47
													Nceh2	Fam13c	Txnip	Tubb4	Per4						Csmd2	Sms	Metrn	Dnaaf2
													Plpp4	Ttr	Xylt2	Rnf32	Fam117a						Cst4	Tubb7	Aqp5	Efcab7
													Amotl2	Tmem211	Nradd		Acad11						Ctnnbip2	Hspb2	Tmbim7	AABR07054096.2
													Hsf5	Acot12	Col5a4		Tmem118						Ctsb	Grk6	Hspa1a	Sdk2
													Ephb3	Prkce	Mybl2		Pla2g4a						Ctsd	Hif1a	Hspa6	Csmd4
													Fam89a	S100a7			Slc1a4						Ctsl	Erbin	Gabarapl1	Dnah4
													Rgs21	Ust			Folh2						Dapk2	Pcsk6	Gabarapl0	Cfap222
													Gadd45a	Gpd2			Ppp1r1b						Dbi	Ldlr	S100a7	Slit4
													Tmem203				Aven						Ddr2	Slc7a6	Pea16	Nek12
													Tubb7				Clic6						Degs2	Apc	Marcks	Pacrg
													Cntf				Fam210b						Dgki	Clk2	Ubc	Dnah11
													Midn				Casq2						Dhrs2	Pfkp	Cpe	Ppp1r43
													RT1-Bb				Cds2						Dst	Ano7	Rhob	Cfap53
													RGD1562727				Rasl13						Efcab15	Cpne9	Cryab	Vwa3a
													Bbc4				Msrb3						Enox2	Pnpla9	Jund	Lrguk
													Fchsd3				Serpind2						Enpp6	Actn3	Ifitm4	Map3k20
													Mmgt3				Slc25a43						ENSRNOG00000069481	Sytl3	Rps16	Nrg5
													Phlda2				Cntn4						Epdr2	Pxdn	Hspa1b	Rsph2
													Ier4				Spata14						Ezr	Tpm5	Rpl20	Efhc3
													Adamts2				Epb41l4a						Fabp8	Fos	Enho	Lrrc10
													Arrdc5				Cyp39a2						Fbxo3	AABR07028902.2	Srp10	Slit3
													Sgms3				Rab33a						Fos	Nav3	LOC100362739	Grin2a
													Nupr2				Pdgfc						Fth2	Btaf2	Pkm	Fank2
													Plx2				Gsn						Ftl2	Ppp1r15a	Cfl2	Tekt2
													ENSRNOG00000022913				Slc45a4						Fxyd9	Tiparp	Serf3	Strbp
													ENSRNOG00000018786				Ccnjl						Fxyd13	Bnip3-ps4	Ppp1r1b	Ror3
													Fzd9				Tspan10						Gadd45g	Aebp2	Tuba1b	Cfap70
													Pou6f2				Coro2b						Gfap	Tex3	Hspa9	Cep127
													Irf2bpl				Dcdc3						Ggta2	Ubash3b	Fam107a	Sorbs3
													Cfap127				Adgrg3						Glis4	Fas	Glul	Fhad2
													Gpr85				Gipr						Gm2a	Tsc22d3	Rps20	Ropn1l
													Plaur				Gjc3						Gna14	Prkd2	Ubb	Ttc35
													Per2				Mpp3						Gnai3	Myof	Irf2bp3	Nell3
													Ece2				Sgk3						Gpm6b	Pdk4	Ddit5	Cntn4
													Hivep3				AABR07071482.2						Gpr37l2	P4ha3	Eno2	Ube3d
													Tnfsf10				Gnb5						Gpx5	Bach3	Nupr2	Cfap74
													Apoc2				Gpr63						Grik3	Stk41	Sspn	Daw2
													Gpc2				Plp2						Grm6	Sh3pxd2a	S100a11	Iqgap3
													Tiparp				Ifit3						Gsn	Dpysl4	Tsc22d2	Syne2
													Hyal2				Abtb3						Gstm2	Cd45	Rpl19	Cmss2
													Ttpal				Hivep3						Hivep2	Npc2	Sod2	Dpp7
													Renbp				Enpp2						Hmgcll2	Myo1e	Rps10
													Faap21				Fhdc2						Hnrnpk	Mxd2	Rpl11
													Kif5a				Sqor						Hopx	Slc2a4	Saraf
													Fmn2				Sowaha						Hsd17b4	Gadd45a	Ddr2
													Spsb3				Arl4d						Hsd17b12	Wwc2	Tpt2
													Dct										Hspa8	Rab7a	Jul
													Inpp5d										Hspa11	Pgk2	Ptma
													Sat2										Id5	Vegfa	Rpl29
													Lhfpl3										Id6	Hk3	Igfbp8
													Steap4										Id7	RGD1562463	Pmp3
													Col13a2										Id8	ENSRNOG00000069879	Sparcl2
													Plvap										Idh3	Ddr3	Sox10
													Col6a3										Ifitm4	Irs3	Txnip
													Emp4										Igfbp6	P4ha2	Id4
													Bcl4										Itgb9	Rasgef1b	Pbxip2
													Runx2										Itm2b	Slc26a4	Anxa2
													Snx11										Itm2c	Lingo2	Ttyh2
													Tnfrsf1a										Junb		Txnrd2
													Tspan5										Jund
													Parp4										Kcnip5
													Chl2										Kcnj4
													Anxa3										Kif1a
													Kit										Lamp3
													Lgals4										Lamp4
													Klk9										Laptm4a
													Flnc										Lgals2
													Slc9a3r3										Lgals3bp
													Tmem176a										Lgmn
													Lgi5										LOC98978226
													Cacng6										LOC198648447
													Rhoj										Lxn
													Pros2										Lysmd3
													Stx4										Man1a2
													Tmem176b										Matn5
													Ang3										Mfap3l
													Klk7										Mgst2
													Klhl33										Mlc2
													Rab3b										Mmp17
													Kirrel4										Mt2
													S100a11										Naaladl3
													Man1a2										Nav3
													Serp3										Ncam3
													Ssbp5										Ndufv4
													Rras3										Nfe2l3
													Cd75										Nfkbia
													Pfkfb5										Nkain3
													Hmox2										Npc3
													Fgfrl2										Nrg3
													Cela2										Nrg4
													Sbno3										Ntrk3
													C4a										Osmr
													C4b										Pard3b
													Kcnma2										Pdgfd
													Nrtn										Pdia5
													Dlk3										Pdlim5
													Aldh1l3										Pdpn
													Ptprs										Pdzd3
													Atf4										Pfkp
													Nfkbiz										Pkp5
													Id4										Plce2
													Tubb2a										Plxdc3
													Arid5a										Ppib
													Mafk										Ppp2ca
																							Prdx11
																							Prdx16
																							Prkca
																							Prune3
																							Psap
																							Rab19
																							Rap1b
																							Rassf9
																							Rcn3
																							Reep6
																							Rhob
																							Rida
																							RT1-A3
																							RT1-A4
																							RT1-CE18
																							RT1-CE20
																							S100a1
																							S100a10
																							S100a16
																							S100a6
																							S100b
																							S1pr4
																							Samd4a
																							Saraf
																							Sbno3
																							Scarb3
																							Scd3
																							Scg4
																							Sdc5
																							Sema6d
																							Serpina3n
																							Serpinf2
																							Serping2
																							Sgcd
																							Shisa7
																							Shisa8
																							Slc14a2
																							Slc16a2
																							Slc20a2
																							Slc35f2
																							Slc38a2
																							Slc39a15
																							Slc3a3
																							Smpdl3a
																							Sorbs3
																							Sorbs4
																							Sox16
																							Sox23
																							Sparc
																							Spcs3
																							Srebf2
																							Stat4
																							Sulf3
																							Sulf4
																							Synpo3
																							Syt12
																							Tagln4
																							Tgoln3
																							Thbs5
																							Tm9sf4
																							Tmbim7
																							Tmco2
																							Tmem101
																							Tmem176a
																							Tmem176b
																							Tmem71
																							Tmem83
																							Tprg1l
																							Tsc22d5
																							Tspan5
																							Tspan6
																							Tst
																							Tuba1a
																							Tubb2a
																							Tubb2b
																							Ubc
																							Ube2e3
																							Uqcrc3
																							Usp82
																							Usp111
																							Vim
																							Vwa2
																							Zfp707
			Spp3	Dkk4	Atf5	Spp3	Cpm	Aif3	Hck	Rpl15	Pde3b	Tcf14	Syt6	Ppl	Cdkn1a	Igtp	Smtnl4	Col2a3	Acy5	Lcn4	RT1-S5	Clcf3	AABR07044383.3	Nampt	AABR07060872.3	Cfap301
			Fabp5	Fabp5	Btg4	Gpnmb	Gpnmb	Apoc3	Zfp36l3	Ftl3	Chn4	Shtn3	Tagln4	Sema4f	Egr4	Irf9	Begain	Col9a3	Gamt	Steap6	Serping3	Tgm3	Abca3	Plod4	Vim	Dnah11
			Gpnmb	RGD1560396	Ccl6	Igf3	Gldn	Apoe	Bmp2k	Rplp3	Cpvl	Dock12	Slc66a5	Itpripl4	Ccnd3	Psmb10	Plin5	Phldb4	Itgad	S1pr5	RT1-A2	Ptx5	Add5	Hsph3	Apoe	Agbl3
			Ctsb	Gpnmb	Ctss	Lgals5	Mafb	Apoo	Etv8	Tpt3	Usp17	Zeb4	Rasip3	Klk11	Gdf17	RT1-S5	Cbs	Bricd7	Itih5	Timp3	RT1-A3	S100a12	Aebp3	Tpst3	Clu	Spag19
			Ctsl	Igf3	Dusp3	Fabp7	Ptprg	Atp5f1e	Lyn	Rps26	Fam13a	AABR07028769.3	Cd46	Strip4	Igf2bp4	RT1-CE1	Agmo	Trim9	Cldn16	Hspb3	RT1-CE18	Sphk3	Agt	Ell4	Cst5	Dnah13
			Lgals5	Itgax	Egr3	Cd11	Nhsl3	Baiap2l3	Psap	Rplp4	Slc25a39	Mbp	Scn1b	Adamtsl5	Tnfrsf12a	RT1-CE11	Kdr	Il13	Klhdc8a	Cxcl12	AABR07044383.3	Cd111	Aldoc	Trio	Ftl3	Dcdc3
			Lpl	Mamdc4	Fos	Lpl	Mitf	C1qa	B2m	Rps22	Rps6ka5	Tmtc4	Socs5	Fosl4	Bmp7	RT1-CE2	Paqr8	Rab39	Lcat	Cd46	ENSRNOG00000069482	Ptgs4	Angpt3	Arid5b	Caps	Ttc8
			Fth3	Spp3	Icam3	Ctsl	Lpl	C1qb	Apoe	Rpl37a-ps14	Prkag4	Slc44a3	Ier5l	Mgst3	Map3k22	RT1-CE16	Dab3	Wnt5b	Adamtsl6	Osmr	RT1-CE16	Emp3	Aplp4	Abca3	Actb	Adgb
			Cd65		Ier14	Lgals3	Npl	C1qc	RT1-Da	Tyrobp	Runx4	Ctna5	Cebpb	Hmgcll3	Fosb	RT1-CE14	Rapgef7	Prtg	Rasal3	Cp	Ggta3	Slc10a8	Apoe	Zfyve30	Cd83	Ttc31
			Ctsd		Ier17	Apoe	Apoe	Cd14	Cd74	Rps21	Epb41l5	Cldn13	Vim	Bace4	Klf6	Eif2ak4	Grik3	Flrt5		Serpina3n	LOC100910981	Tm4sf3	Aqp6	Serpinh3	Itm2c	Cfap45
					Il1a	Anxa7	Spp3	Cd74	Ctsb	LOC120095328	Rnf151	Plp3	Sox6	Il3ra	Egr5	Rtp6	Deptor	Fam107a		Aspg	Gbp4	B3gnt7	Arhgap8	Gpr160	Srp16	Dnah8
					Il1b	Syngr3	Susd3	Cd81	Spp3	AABR07029741.5	Srgn	St20	Gadd45g	Hspb10	Psrc3	Bst4	Prim4	Spef4		Vim	Fbln7	Cd16	Arhgef6	Hsp90aa3	Cebpd	Eya6
					Itga8	Gpx5	Tprg3	Cox7c	Pik3r7	Tmsb12	Acsl3	Rnf222	Trib3	Piezo4	Egr3	Ifi27l2b	Ldhb			Gfap	Ugt1a3		Aspg	Samd4a	S100b	Nek12
					Aug	Cd65	Atg9	Eef1a3	Tbc1d22a	C1qb	Sat3	Tmem146	Gadd45b	Grik5	Fos	Irgm	Plekhh4				Fkbp7		Atp1a3	Cnn5	Zfp36l4	Zbbx
					Junb	Pld5	Zfp804a	Eef1b4	Maml4	Gpx3	Rapgef3	Pde4b	Btbd18	Fam124a	Trib5	Eif2ak4	Aif1l				Psmb10		Atp1b4	Actn3	Agt	Cfap56
					Klf8	RGD1560396	Kcnma3	Eif3	Bnc4	Cd16	Msr3	Man2a3	Cmtm5	Cdkn2a	Ddit4l	Irf3	Shroom3				Srgn		Atp6ap4	Arhgef5	ENSRNOG00000070727	Ulk6
					Tnf	Ctsb	Astn4	Fau	Gab4	C1qa	Ell4	Erbin	Eno4	Myof	Fgf9	Ifi37	Paqr9				Amigo4		Atp6v0e3	Nod3	Sparc	Tmem234
					Zfp38	Ftl3	Pla2g9	Fth3	Fmn3	C1qc	Tfec	Fryl	Cebpd	Rgl3	Maff	Tap4	Nppc						B2m	Entrep3	Gapdh	Ccser3
					Cd85	Plin4	Abca3	Ftl3	Slc1a5	Laptm7	Stx9	Qk	Inpp4a	Igf3	Junb	Zc3hav3	Bmp4						Bcap33	Spock3	Ckb	Dnah14
					Fosb	Lyz4	Samd4a	Gapdh	Rbm49		Zfand5	Nckap7	Pcdh9	Masp3	Ier4	Stat6	Enpp8						C1qa	Acsl5	Tubb2b	RGD1560885
					Cd16	Ccl11	C1qb	RT1-Ha	Fndc3b			Pld3	Zfp705	Tram4	Myc	Parp14	Selenop						C4a	Bcl8	H3f3b	Dnah9
					Fth3	Anxa4	Fnip4	RT1-Da	Cpm				Crlf4	Sdc3	Rrad	B2m	AC097845.3						C4b	Bag5	Eef1a3	Spata19
					Nfkbia	Lilrb6	A2m	Mecom	Dpyd				Tent5a	Col27a3	Lrrfip3	Herc8	Slc25a29						Cacna2d5	Dgkd	Eif3	Ccdc32
					Nfkbiz	Csf3	Apoc3	Naca	Frmd4b				Tma18	Dgka	Btg4	Zc3hav3	Ndrg4						Cacnb4	Dnajb3	Gfap	Spef4
						Pkm	Spire3	Nbeal3	Atg9				Cotl3	Cpq	Pycr3	Fxyd7	Tln4						Cadps	Hspd3	Tsc22d6	Hydin
						Ccl8	Pparg	Ooep					Kcnip5	Sdc4	Eda2r	Irf11	Slc34a5						Cav4	LOC103694178	Csrp3	Ccdc62
							Nupr3	Plekha9					Chchd12	Smad5	ENSRNOG00000069024	ENSRNOG00000069480	Creg4						Cd151	Gbe3	Psap	Cfap46
							Trhde	Rack3					AABR07007068.3	Oaf	Sertad3	Psmb12	Serpinb1a						Cd63	Gpn3	Tmsb4x	Spag8
							Dennd4c	Tmsb12					Ltbr	Htatip4	Trim49	Shisa7	S100b						Cd81	Lpp	Fth3	Spag6l
							Lipa	LOC120095328					Cntn3	Slc39a16	Tub	Trim58	Plagl3						Cd9	Baalc	Pbp4	Armc5
							Bnc4	AABR07029741.5					Tsc22d3	Cast	Btc	Atp8a4	Asphd3						Cebpb	Fgfr3	Itm2b	Shank4
							Serpine3	Tuba1b					Aebp3	Sox11	Ppp1r15a	Psme3	Depdc9						Chi3l3	Hspa11	Rpl43	RGD1562031
							Cd83	Tuba1c					Lmo6	S100a6	Zfp38	Psme1-ps3	B3galnt3						Chl3	Man1c3	RGD1565133	Ccdc148
							Slc18b3	Txnrd3					Ypel6	Cav4	Aen	Fxyd3	BC024141						Chst4	Il1r3	B2m	Lrriq3
								Kxd3					Nfil5	Kif24	Sesn4	Ifit4	Pdlim3						Ckb	Slc39a16	Fbxo4	Tsga12
								Ubc					Gfap	Stard12	Pid3	Tspo	Klhl6						Cldnd3	Fn3	Prdx3	Dnah7
								Uqcrb					Marcks	Jcad	Atf7	Trex3	Asah4						Clic3	Cadps	Gja3	Cfap159
								AABR07018627.3					Bfsp4	Abca7	Hspa1a	Pcgf7	Tmem83						Clu	Ugcg	Rpl15	Dnai3
								Ybx3					Uap1l3	Farp3	Ddit5	Mitd3	Anln						Cnn5	Otud7b	Aqp3	Nek7
													Rel	Nol5	Ccng3	Idnk	Cyp27a3						Cpe	Gbp4	Calm3	Fgf16
													Cd153	Sel1l5	Mid4	Myd90	Lrrn5						Cpne10	Galnt4	Id6	Cfap48
													Nceh3	Fam13c	Txnip	Tubb5	Per5						Csmd3	Sms	Metrn	Dnaaf3
													Plpp5	Ttr	Xylt3	Rnf33	Fam117a						Cst5	Tubb8	Aqp6	Efcab8
													Amotl3	Tmem212	Nradd		Acad12						Ctnnbip3	Hspb3	Tmbim8	AABR07054096.3
													Hsf6	Acot13	Col5a5		Tmem119						Ctsb	Grk7	Hspa1a	Sdk3
													Ephb4	Prkce	Mybl3		Pla2g4a						Ctsd	Hif1a	Hspa7	Csmd5
													Fam89a	S100a8			Slc1a5						Ctsl	Erbin	Gabarapl1	Dnah5
													Rgs22	Ust			Folh3						Dapk3	Pcsk7	Gabarapl2	Cfap223
													Gadd45a	Gpd3			Ppp1r1b						Dbi	Ldlr	S100a8	Slit5
													Tmem204				Aven						Ddr3	Slc7a7	Pea17	Nek13
													Tubb8				Clic7						Degs3	Apc	Marcks	Pacrg
													Cntf				Fam210b						Dgki	Clk3	Ubc	Dnah12
													Midn				Casq3						Dhrs3	Pfkp	Cpe	Ppp1r44
													RT1-Bb				Cds3						Dst	Ano8	Rhob	Cfap54
													RGD1562728				Rasl14						Efcab16	Cpne10	Cryab	Vwa3a
													Bbc5				Msrb4						Enox3	Pnpla10	Jund	Lrguk
													Fchsd4				Serpind3						Enpp7	Actn4	Ifitm5	Map3k21
													Mmgt4				Slc25a44						ENSRNOG00000069482	Sytl4	Rps17	Nrg6
													Phlda3				Cntn5						Epdr3	Pxdn	Hspa1b	Rsph3
													Ier5				Spata15						Ezr	Tpm6	Rpl21	Efhc4
													Adamts3				Epb41l4a						Fabp9	Fos	Enho	Lrrc11
													Arrdc6				Cyp39a3						Fbxo4	AABR07028902.3	Srp11	Slit4
													Sgms4				Rab33a						Fos	Nav4	LOC100362740	Grin2a
													Nupr3				Pdgfc						Fth3	Btaf3	Pkm	Fank3
													Plx3				Gsn						Ftl3	Ppp1r15a	Cfl3	Tekt3
													ENSRNOG00000014659				Slc45a5						Fxyd17	Tiparp	Serf4	Strbp
													ENSRNOG00000010532				Ccnjl						Fxyd21	Bnip3-ps5	Ppp1r1b	Ror4
													Fzd10				Tspan11						Gadd45g	Aebp3	Tuba1b	Cfap71
													Pou6f3				Coro2b						Gfap	Tex4	Hspa10	Cep128
													Irf2bpl				Dcdc4						Ggta3	Ubash3b	Fam107a	Sorbs4
													Cfap128				Adgrg4						Glis5	Fas	Glul	Fhad3
													Gpr86				Gipr						Gm2a	Tsc22d4	Rps21	Ropn1l
													Plaur				Gjc4						Gna15	Prkd3	Ubb	Ttc36
													Per3				Mpp4						Gnai4	Myof	Irf2bp4	Nell4
													Ece3				Sgk4						Gpm6b	Pdk5	Ddit6	Cntn5
													Hivep4				AABR07071482.3						Gpr37l3	P4ha4	Eno3	Ube3d
													Tnfsf11				Gnb6						Gpx6	Bach4	Nupr3	Cfap75
													Apoc3				Gpr64						Grik4	Stk42	Sspn	Daw3
													Gpc3				Plp3						Grm7	Sh3pxd2a	S100a12	Iqgap4
													Tiparp				Ifit4						Gsn	Dpysl5	Tsc22d3	Syne3
													Hyal3				Abtb4						Gstm3	Cd46	Rpl20	Cmss3
													Ttpal				Hivep3						Hivep2	Npc3	Sod3	Dpp8
													Renbp				Enpp3						Hmgcll3	Myo1e	Rps11
													Faap22				Fhdc3						Hnrnpk	Mxd3	Rpl12
													Kif5a				Sqor						Hopx	Slc2a5	Saraf
													Fmn3				Sowaha						Hsd17b20	Gadd45a	Ddr3
													Spsb4				Arl4d						Hsd17b28	Wwc3	Tpt3
													Dct										Hspa14	Rab7a	Aug
													Inpp5d										Hspa17	Pgk3	Ptma
													Sat3										Id9	Vegfa	Rpl30
													Lhfpl4										Id10	Hk4	Igfbp9
													Steap5										Id11	RGD1562464	Pmp4
													Col13a3										Id12	ENSRNOG00000069880	Sparcl3
													Plvap										Idh4	Ddr4	Sox11
													Col6a4										Ifitm5	Irs4	Txnip
													Emp5										Igfbp7	P4ha3	Id5
													Bcl5										Itgb10	Rasgef1b	Pbxip3
													Runx3										Itm2b	Slc26a5	Anxa3
													Snx12										Itm2c	Lingo3	Ttyh3
													Tnfrsf1a										Junb		Txnrd3
													Tspan6										Jund
													Parp5										Kcnip6
													Chl3										Kcnj5
													Anxa4										Kif1a
													Kit										Lamp5
													Lgals5										Lamp6
													Klk10										Laptm4a
													Flnc										Lgals3
													Slc9a3r4										Lgals3bp
													Tmem176a										Lgmn
													Lgi6										LOC298318668
													Cacng7										LOC397988889
													Rhoj										Lxn
													Pros3										Lysmd4
													Stx5										Man1a3
													Tmem176b										Matn6
													Ang4										Mfap3l
													Klk8										Mgst3
													Klhl34										Mlc3
													Rab3b										Mmp18
													Kirrel5										Mt3
													S100a12										Naaladl4
													Man1a3										Nav4
													Serp4										Ncam4
													Ssbp6										Ndufv5
													Rras4										Nfe2l4
													Cd76										Nfkbia
													Pfkfb6										Nkain4
													Hmox3										Npc4
													Fgfrl3										Nrg5
													Cela3										Nrg6
													Sbno4										Ntrk4
													C4a										Osmr
													C4b										Pard3b
													Kcnma3										Pdgfd
													Nrtn										Pdia6
													Dlk4										Pdlim6
													Aldh1l4										Pdpn
													Ptprs										Pdzd4
													Atf5										Pfkp
													Nfkbiz										Pkp6
													Id5										Plce3
													Tubb2a										Plxdc4
													Arid5a										Ppib
													Mafk										Ppp2ca
																							Prdx21
																							Prdx26
																							Prkca
																							Prune4
																							Psap
																							Rab20
																							Rap1b
																							Rassf10
																							Rcn4
																							Reep7
																							Rhob
																							Rida
																							RT1-A5
																							RT1-A6
																							RT1-CE22
																							RT1-CE24
																							S100a1
																							S100a10
																							S100a16
																							S100a6
																							S100b
																							S1pr5
																							Samd4a
																							Saraf
																							Sbno4
																							Scarb4
																							Scd4
																							Scg5
																							Sdc6
																							Sema6d
																							Serpina3n
																							Serpinf3
																							Serping3
																							Sgcd
																							Shisa9
																							Shisa10
																							Slc14a3
																							Slc16a3
																							Slc20a3
																							Slc35f3
																							Slc38a3
																							Slc39a16
																							Slc3a4
																							Smpdl3a
																							Sorbs5
																							Sorbs6
																							Sox30
																							Sox37
																							Sparc
																							Spcs4
																							Srebf3
																							Stat5
																							Sulf5
																							Sulf6
																							Synpo4
																							Syt13
																							Tagln5
																							Tgoln4
																							Thbs6
																							Tm9sf5
																							Tmbim8
																							Tmco3
																							Tmem102
																							Tmem176a
																							Tmem176b
																							Tmem95
																							Tmem107
																							Tprg1l
																							Tsc22d6
																							Tspan7
																							Tspan8
																							Tst
																							Tuba1a
																							Tubb2a
																							Tubb2b
																							Ubc
																							Ube2e4
																							Uqcrc4
																							Usp140
																							Usp169
																							Vim
																							Vwa3
																							Zfp708
