## Supplementary material for "Single nucleus RNA sequencing reveals glial cell type-specific responses to ischemic stroke": Suppl.data.file.7

### Sheet: 1.NG2_VIM_Ki67
ROI	Population		group			Test statistics
		Sham	MCAO contra	MCAO ipsi	Overall	Dunn´s	Adj_pvalue	n1,n2	Z
					Kruskall Wallis H Test	Post hoc comparison
GM	NG2+/VIM-/Ki67-	195.3	163.1	135.6	p=0.5917	MCAO ipsi vs Sham	0.8422	4.4	1.079
		(29.68)	(51.64)	(66.20)	H=1.192
						MCAO ipsi vs MCAO contra	>0.9999	4.4	0.3922
						MCAO contra vs Sham	>0.9999	4.4	0.6864
GM	NG2+/VIM+/Ki67-	23.75	41.29	203.8	p= 0.0107	MCAO ipsi vs Sham	0.0324	4.4	2.550
		(17.99)	(44.47)	(48.88)	H= 7.538
						MCAO ipsi vs MCAO contra	0.0930	4.4	2.157
						MCAO contra vs Sham	>0.9999	4.4	0.3922
GM	NG2+/VIM-/Ki67+	2	2.701	25.39	p=0.0066	MCAO ipsi vs Sham	0.0243	4.4	2.648
		(1.826)	(1.792)	(12.21)	H=7.731
						MCAO ipsi vs MCAO contra	0.1184	4.4	2.059
						MCAO contra vs Sham	>0.9999	4.4	0.5883
GM	NG2+/VIM+/Ki67+	0	0.2674	53.85	p= 0.0061	MCAO ipsi vs Sham	0.0134	4.4	2.843
		0	(0.5347)	(18.34)	H= 9.374
						MCAO ipsi vs MCAO contra	0.0484	4.4	2.406
						MCAO contra vs Sham	>0.9999	4.4	0.4374
WM	NG2+/VIM-/Ki67-	152.4	175.8	92.16	p=0.1619	MCAO ipsi vs Sham	0.5094	4.4	1.373
		(44.89)	(65.21)	(52.07)	H=3.731
						MCAO ipsi vs MCAO contra	0.1873	4.4	1.863
						MCAO contra vs Sham	>0.9999	4.4	0.4903
WM	NG2+/VIM+/Ki67-	38.66	49.41	109.0	p=0.2345	MCAO ipsi vs Sham	0.2866	4.4	1.667
		(13.77)	(28.78)	(63.31)	H=3.038
						MCAO ipsi vs MCAO contra	0.6072	4.4	1.275
						MCAO contra vs Sham	>0.9999	4.4	0.3922
WM	NG2+/VIM-/Ki67+	3.450	8.635	10.75	p=0.1965	MCAO ipsi vs Sham	0.2866	4.4	1.667
		(2.370)	(5.309)	(9.244)	H=3.500
						MCAO ipsi vs MCAO contra	>0.9999	4.4	0.0980
						MCAO contra vs Sham	0.3500	4.4	1.569
WM	NG2+/VIM+/Ki67+	1.045	0.9009	18.63	p= 0.0133	MCAO ipsi vs Sham	0.0498	4.4	2.396
		(1.212)	(1.107)	(5.072)	H= 7.652
						MCAO ipsi vs MCAO contra	0.0498	4.4	2.396
						MCAO contra vs Sham	>0.9999	4.4	0

### Sheet: 2.NG2_IL33_Ki67
ROI	Population		group			Test statistics
		Sham	MCAO contra	MCAO ipsi	Overall	Dunn´s	Adj_pvalue	n1,n2	Z
					Kruskall Wallis H Test	Post hoc comparison
GM	NG2+/IL33-/Ki67-	203.0	222.5	239.7	p=0.7463	MCAO ipsi vs Sham	>0.9999	4.4	0.7845
		(38.13)	(29.73)	(73.00)	H=0.7308
						MCAO ipsi vs MCAO contra	>0.9999	4.4	0.09806
						MCAO contra vs Sham	>0.9999	4.4	0.6864
GM	NG2+/IL33+/Ki67-	0.5	8.250	30.84	p=0.0170	MCAO ipsi vs Sham	0.0230	4.4	2.666
		(0.5774)	(6.185)	(26.18)	H=7.138
						MCAO ipsi vs MCAO contra	0.4156	4.4	1.481
						MCAO contra vs Sham	0.7080	4.4	1.185
GM	NG2+/IL33-/Ki67+	2.750	0.7500	38.95	p=0.0026	MCAO ipsi vs Sham	0.1663	4.4	1.915
		(2.217)	(0.500)	(13.71)	H=8.192
						MCAO ipsi vs MCAO contra	0.0154	4.4	2.800
						MCAO contra vs Sham	>0.9999	4.4	0.8841
GM	NG2+/IL33+/Ki67+	0 (0)	2.500	35.72	p= 0.0009	MCAO ipsi vs Sham	0.0069	4.4	3.050
			(2.646)	(26.30)	H= 9.429
						MCAO ipsi vs MCAO contra	0.2017	4.4	1.830
						MCAO contra vs Sham	0.6672	4.4	1.220
WM	NG2+/IL33-/Ki67-	169.9	161.0	170.0	p=0.6667	MCAO ipsi vs Sham	>0.9999	4.4	0.4903
		(6.979)	(79.55)	(73.33)	H=0.9615
						MCAO ipsi vs MCAO contra	0.9804	4.4	0.9806
						MCAO contra vs Sham	>0.9999	4.4	0.4903
WM	NG2+/IL33+/Ki67-	0(0)	0.5012	18.12	p=0.0061	MCAO ipsi vs Sham	0.0134	4.4	2.843
			(1.002)	(9.325)	H=9.374
						MCAO ipsi vs MCAO contra	0.0484	4.4	2.406
						MCAO contra vs Sham	>0.9999	4.4	0.4374
WM	NG2+/IL33-/Ki67+	5.894	4.010	35.93	p=0.1219	MCAO ipsi vs Sham	0.7179	4.4	1.177
		(3.242)	(3.801)	(23.51)	H=4.269
						MCAO ipsi vs MCAO contra	0.1184	4.4	2.059
						MCAO contra vs Sham	>0.9999	4.4	0.8825
WM	NG2+/IL33+/Ki67+	0(0)	0(0)	17.00	p= 0.0061	MCAO ipsi vs Sham	0.0153	4.4	2.800
				(5.506)	H= 10.46
						MCAO ipsi vs MCAO contra	0.0153	4.4	2.800
						MCAO contra vs Sham	>0.9999	4.4	0.000

### Sheet: 3.GFAP_CD44_VIM
ROI	Population		group			Test statistics
		Sham	MCAO contra	MCAO ipsi	Overall	Dunn´s	Adj_pvalue	n1,n2	Z
					Kruskall Wallis H Test	Post hoc comparison
GM	GFAP+/CD44-/VIM-	196.6	225.1	143.7	p= 0.3261	MCAO ipsi vs Sham	0.7188	5.4	1.176
		(31.53)	(102.9)	(98.20)	H= 2.383
						MCAO ipsi vs MCAO contra	0.4528	5.5	1.436
						MCAO contra vs Sham	>0.9999	5.4	0.1782
GM	GFAP+/CD44+/VIM-	5.291	4.165	41.36	p= 0.0023	MCAO ipsi vs Sham	0.0616	5.4	2.316
		(3.317)	(6.094)	(21.88)	H= 9.103
						MCAO ipsi vs MCAO contra	0.0155	5.5	2.797
						MCAO contra vs Sham	>0.9999	5.4	0.3207
GM	GFAP+/CD44-/VIM+	37.76	67.77	106.1	p= 0.3067	MCAO ipsi vs Sham	0.3507	5.4	1.568
		(11.76)	(45.33)	(73.16)	H= 2.463
						MCAO ipsi vs MCAO contra	>0.9999	5.5	0.6803
						MCAO contra vs Sham	>0.9999	5.4	0.9265
GM	GFAP+/CD44+/VIM+	2.791	4.241	123.6	p= 0.0019	MCAO ipsi vs Sham	0.0166	5.4	2.774
		(3.257)	(3.920)	(107.9)	H= 9.313
						MCAO ipsi vs MCAO contra	0.0453	5.5	2.430
						MCAO contra vs Sham	>0.9999	5.4	0.4832
WM	GFAP+/CD44-/VIM-	495.3	661.0	122.7	p= 0.0003	MCAO ipsi vs Sham	0.1841	5.4	1.871
		(103.7)	(136.8)	(88.10)	H= 10.26
						MCAO ipsi vs MCAO contra	0.0045	5.5	3.175
						MCAO contra vs Sham	0.7850	5.4	1.122
WM	GFAP+/CD44+/VIM-	120.3	116.9	301.4	p= 0.9231	MCAO ipsi vs Sham	>0.9999	5.4	0.3029
		(64.90)	(101.8)	(485.7)	H=0.2029
						MCAO ipsi vs MCAO contra	>0.9999	5.5	0.1512
						MCAO contra vs Sham	>0.9999	5.4	0.4454
WM	GFAP+/CD44-/VIM+	152.1	243.1	313.8	p= 0.1881	MCAO ipsi vs Sham	0.3148	5.4	1.621
		(73.80)	(99.20)	(197.8)	H= 3.380
						MCAO ipsi vs MCAO contra	>0.9999	5.5	0.000
						MCAO contra vs Sham	0.3148	5.4	1.621
WM	GFAP+/CD44+/VIM+	120.0	88.39	626.0	p= 0.0013	MCAO ipsi vs Sham	0.0975	5.4	2.138
		(44.04)	(35.94)	(306.8)	H= 9.411
						MCAO ipsi vs MCAO contra	0.0096	5.5	2.948
						MCAO contra vs Sham	>0.9999	5.4	0.6414

### Sheet: 4.NG2_CD44_Ki67
ROI	Population		group			Test statistics
		Sham	MCAO contra	MCAO ipsi	Overall	Dunn´s	Adj_pvalue	n1,n2	Z
					Kruskall Wallis H Test	Post hoc comparison
GM	NG2+/CD44-/Ki67-	149.0	155.5	161.7	p=0.9121	MCAO ipsi vs Sham	>0.9999	5.4	0.07127
		(15.53)	(33.35)	(55.85)	H=0.2229
						MCAO ipsi vs MCAO contra	>0.9999	5.5	0.3780
						MCAO contra vs Sham	>0.9999	5.4	0.4276
GM	NG2+/CD44+/Ki67-	1.250	1.638	110.3	p=0.0026	MCAO ipsi vs Sham	0.0270	5.4	2.612
		(1.500)	(1.880)	(118.1)	H=9.229
						MCAO ipsi vs MCAO contra	0.0281	5.5	2.599
						MCAO contra vs Sham	>0.9999	5.4	0.1621
GM	NG2+/CD44-/Ki67+	0.7500	1.676	27.26	p=0.0013	MCAO ipsi vs Sham	0.0232	5.4	2.664
		(1.500)	(3.747)	(18.22)	H=10.26
						MCAO ipsi vs MCAO contra	0.0142	5.5	2.825
						MCAO contra vs Sham	>0.9999	5.4	0
GM	NG2+/CD44+/Ki67+	0(0)	0(0)	44.26	p= 0.0010	MCAO ipsi vs Sham	0.0109	5.4	2.907
				(23.65)	H= 12.22
						MCAO ipsi vs MCAO contra	0.0061	5.5	3.083
						MCAO contra vs Sham	>0.9999	5.4	0
WM	NG2+/CD44-/Ki67-	159.6	132.7	95.85	p=0.1483	MCAO ipsi vs Sham	0.1564	5.4	1.942
		(43.82)	(11.78)	(79.56)	H=3.883
						MCAO ipsi vs MCAO contra	0.6794	5.5	1.209
						MCAO contra vs Sham	>0.9999	5.4	0.8018
WM	NG2+/CD44+/Ki67-	19.69	12.54	83.52	p=0.0464	MCAO ipsi vs Sham	0.3264	5.4	1.604
		(15.33)	(16.23)	(61.63)	H=5.811
						MCAO ipsi vs MCAO contra	0.0573	5.5	2.343
						MCAO contra vs Sham	>0.9999	5.4	0.6058
WM	NG2+/CD44-/Ki67+	0.2467	1.436	8.301	p=0.0207	MCAO ipsi vs Sham	0.0341	5.4	2.531
		(0.4934)	(2.013)	(5.396)	H= 7.101
						MCAO ipsi vs MCAO contra	0.1617	5.5	1.928
						MCAO contra vs Sham	>0.9999	5.4	0.7140
WM	NG2+/CD44+/Ki67+	0.2467	0(0)	12.25	p= 0.0004	MCAO ipsi vs Sham	0.0356	5.4	2.516
		(0.4934)		(10.23)	H= 11.23
						MCAO ipsi vs MCAO contra	0.0051	5.5	3.139
						MCAO contra vs Sham	>0.9999	5.4	0.4440

### Sheet: 5.Iba1_CD44_OPN
ROI	Population		group			Test statistics
		Sham	MCAO contra	MCAO ipsi	Overall	Dunn´s	Adj_pvalue	n1,n2	Z
					Kruskall Wallis H Test	Post hoc comparison
GM	IBA1+/CD44-/OPN-	77.75	113.9	117.8	p= 0.1881	MCAO ipsi vs Sham	0.3148	5.4	1.621
		(22.16)	(36.06)	(37.28)	H= 3.380
						MCAO ipsi vs MCAO contra	>0.9999	5.5	0.000
						MCAO contra vs Sham	0.3148	5.4	1.621
GM	IBA1+/CD44+/OPN-	0.5000	4.011	81.65	p=0.0022	MCAO ipsi vs Sham	0.0206	5.4	2.702
		(0.5774)	(7.311)	(41.69)	H=9.307
						MCAO ipsi vs MCAO contra	0.0350	5.5	2.522
						MCAO contra vs Sham	>0.9999	5.4	0.3243
GM	IBA1+/CD44-/OPN+	15.00	9.790	19.29	p=0.4521	MCAO ipsi vs Sham	>0.9999	5.4	0.9008
		(17.17)	(10.63)	(7.140)	H=1.684
						MCAO ipsi vs MCAO contra	0.6354	5.5	1.249
						MCAO contra vs Sham	>0.9999	5.4	0.2765
GM	IBA1+/CD44+/OPN+	2.250	1.808	142.0	p=0.0030	MCAO ipsi vs Sham	0.0425	5.4	2.453
		(2.630)	(2.384)	(47.46)	H=9.026
						MCAO ipsi vs MCAO contra	0.0217	5.5	2.687
						MCAO contra vs Sham	>0.9999	5.4	0.08027
GM	IBA1+/ OPN+	17.25	11.6	161.29	p=0.0028	MCAO ipsi vs Sham	0.0485	5.4	2.405
		(18.36)	(9.475)	(44.44)	H=9.026
						MCAO ipsi vs MCAO contra	0.0195	5.4	2.721
						MCAO contra vs Sham	>0,9999	5.4	0.1604
WM	IBA1+/CD44-/OPN-	81.83 (20.20)	115.1 (37.21)	162.1 (43.44)	p= 0.0116	MCAO ipsi vs Sham	0.0173	5.4	2.762
					H= 7.631
						MCAO ipsi vs MCAO contra	0.5209	5.5	1.361
						MCAO contra vs Sham	0.4175	5.4	1.479
WM	IBA1+/CD44+/OPN-	7.814	8.575	202.2	p=0.0028	MCAO ipsi vs Sham	0.0293	5.4	2.584
		(8.850)	(5.323)	(119.1)	H=9.026
						MCAO ipsi vs MCAO contra	0.0305	5.5	2.570
						MCAO contra vs Sham	>0.9999	5.4	0.1604
WM	IBA1+/CD44-/OPN+	8.455	8.969	43.26	p=0.0020	MCAO ipsi vs Sham	0.0689	5.4	2.274
		(9.043)	(15.34)	(4.629)	H= 9.181
						MCAO ipsi vs MCAO contra	0.0136	5.5	2.838
						MCAO contra vs Sham	>0.9999	5.4	0.4013
WM	IBA1+/CD44+/OPN+	3.120	2.416	183.05	p=0.0026	MCAO ipsi vs Sham	0.0543	5.4	2.363
		(2.570)	(3.019)	(133.3)	H= 9.078
						MCAO ipsi vs MCAO contra	0.0172	5.5	2.762
						MCAO contra vs Sham	>0.9999	5.4	0.2408
WM	IBA1+/ OPN+	11.575	11.385	226.31	p=0.0020	MCAO ipsi vs Sham	0.0689	5.4	2.274
		(9.512)	(18.25)	(135.3)	H=9.181
						MCAO ipsi vs MCAO contra	0.0136	5.5	2.838
						MCAO contra vs Sham	>0.9999	5.4	0.4013

### Sheet: 6.Iba1_CD44_Ki67
ROI	Population		group			Test statistics
		Sham	MCAO contra	MCAO ipsi	Overall	Dunn´s	Adj_pvalue	n1,n2	Z
					Kruskall Wallis H Test	Post hoc comparison
GM	IBA1+/CD44-/Ki67-	83.89	83.56	81.72	p=0.9345	MCAO ipsi vs Sham	>0.9999	5.4	0.1782
		(20.77)	(14.31)	(32.89)	H= 0.1429
						MCAO ipsi vs MCAO contra	>0.9999	5.5	0.3780
						MCAO contra vs Sham	>0.9999	5.4	0.1782
GM	IBA1+/CD44+/Ki67-	4.000	13.14	129.4	p=0.0003	MCAO ipsi vs Sham	0.0055	5.4	3.118
		(6.683)	(10.85)	(50.05)	H=10.26
						MCAO ipsi vs MCAO contra	0.1029	5.5	2.117
						MCAO contra vs Sham	0.7850	5.4	1.122
GM	IBA1+/CD44-/Ki67+	2.284	14.11	25.35	p=0.0868	MCAO ipsi vs Sham	0.0991	5.4	2.132
		(1.755)	(20.02)	(13.15)	H=4.828
						MCAO ipsi vs MCAO contra	0.4201	5.5	1.476
						MCAO contra vs Sham	>0.9999	5.4	0.7402
GM	IBA1+/CD44+/Ki67+	0.7500	4.258	99.15	p<0.0001	MCAO ipsi vs Sham	0.0021	5.4	3.385
		(0.5000)	(4.547)	(51.41)	H= 11.57
						MCAO ipsi vs MCAO contra	0.1763	5.5	1.890
						MCAO contra vs Sham	0.3264	5.4	1.604
WM	IBA1+/CD44-/Ki67-	86.83	103.6	187.5	p=0.4090	MCAO ipsi vs Sham	0.4938	5.4	1.390
		(52.02)	(38.83)	(158.3)	H=1.971
						MCAO ipsi vs MCAO contra	>0.9999	5.5	0.8315
						MCAO contra vs Sham	>0.9999	5.4	0.6058
WM	IBA1+/CD44+/Ki67-	18.27	11.97	308.7	p<0.0001	MCAO ipsi vs Sham	0.2244	5.4	1.782
		(4.857)	(2.971)	(237.4)	H=10.65
						MCAO ipsi vs MCAO contra	0.0035	5.5	3.250
						MCAO contra vs Sham	0.5986	5.4	1.283
WM	IBA1+/CD44-/Ki67+	1.805	3.716	22.03	p=0.0050	MCAO ipsi vs Sham	0.0256	5.4	2.630
		(2.150)	(4.737)	(12.75)	H= 8.560
						MCAO ipsi vs MCAO contra	0.0534	5.5	2.370
						MCAO contra vs Sham	>0.9999	5.4	0.3964
WM	IBA1+/CD44+/Ki67+	1.273	1.126	85.04	p= 0.0023	MCAO ipsi vs Sham	0.0417	5.4	2.460
		(1.509)	(1.621)	(67.89)	H= 9.441
						MCAO ipsi vs MCAO contra	0.0161	5.5	2.783
						MCAO contra vs Sham	>0.9999	5.4	0.1640
